# Leaf decomposing fungi influence *Saccharomyces paradoxus* growth across carbon environments

**DOI:** 10.1101/2023.01.06.523016

**Authors:** Samer El-Khatib, Madeleine G. Lambert, Meghan N. Reed, Melane Brito Goncalves, Primrose J. Boynton

**Affiliations:** Wheaton College, Norton, MA, USA; Georgetown University Medical Center, Washington, DC, USA; Lonza, Portsmouth, NH, USA; Rhode Island College, Providence, RI, USA

**Author notes:** Submitting and corresponding author.

## Abstract

*Saccharomyces paradoxus* is a model organism in ecology and evolution. However, its metabolism in its native habitat remains mysterious: it is frequently found growing on leaf litter, a habitat with few carbon sources that *S. paradoxus* can metabolize. We hypothesized that leaf-decomposing fungi from the same habitat break down the cellulose in leaf litter extracellularly and release glucose, supporting *S. paradoxus* growth. We found that facilitation by leaf-decomposing fungi was possible on cellulose and inhibition was common on glucose, suggesting diverse interactions between *S. paradoxus* and other fungi that have the potential to support *S. paradoxus* in nature.
