## Extended Data for "Leaf decomposing fungi influence *Saccharomyces paradoxus* growth across carbon environments"

Fungus_Treatment	S_paradoxus_Strain	CFUs_per_5ml	Environment
Control	130	1.47E+08	Glucose
Trichoderma	130	7.00E+06	Glucose
Biscogniauxia	130	7.20E+07	Glucose
Coniochaeta	130	9.05E+07	Glucose
Chaetomium	130	1.00E+08	Glucose
Nemania	130	2.61E+08	Glucose
Control	132	1.51E+08	Glucose
Trichoderma	132	1.05E+07	Glucose
Biscogniauxia	132	7.40E+07	Glucose
Coniochaeta	132	6.10E+07	Glucose
Chaetomium	132	1.26E+08	Glucose
Nemania	132	1.75E+08	Glucose
Control	154	1.80E+08	Glucose
Trichoderma	154	8.45E+06	Glucose
Biscogniauxia	154	1.70E+08	Glucose
Coniochaeta	154	9.55E+07	Glucose
Chaetomium	154	1.02E+08	Glucose
Nemania	154	1.55E+08	Glucose
Control	200	1.35E+08	Glucose
Trichoderma	200	6.00E+06	Glucose
Biscogniauxia	200	7.25E+07	Glucose
Coniochaeta	200	9.65E+07	Glucose
Chaetomium	200	9.05E+07	Glucose
Nemania	200	1.73E+08	Glucose
Control	293	1.81E+08	Glucose
Trichoderma	293	1.29E+07	Glucose
Biscogniauxia	293	1.19E+08	Glucose
Coniochaeta	293	9.20E+07	Glucose
Chaetomium	293	9.50E+07	Glucose
Nemania	293	1.72E+08	Glucose
Control	130	5.70E+06	Cellulose
Trichoderma	130	3.40E+06	Cellulose
Biscogniauxia	130	6.75E+06	Cellulose
Coniochaeta	130	3.50E+06	Cellulose
Chaetomium	130	2.80E+06	Cellulose
Nemania	130	1.73E+07	Cellulose
Control	132	3.04E+06	Cellulose
Trichoderma	132	3.65E+06	Cellulose
Biscogniauxia	132	4.80E+06	Cellulose
Coniochaeta	132	4.60E+06	Cellulose
Chaetomium	132	1.13E+07	Cellulose
Nemania	132	2.35E+07	Cellulose
Control	154	5.30E+06	Cellulose
Trichoderma	154	5.70E+06	Cellulose
Biscogniauxia	154	4.25E+06	Cellulose
Coniochaeta	154	4.35E+06	Cellulose
Chaetomium	154	5.70E+06	Cellulose
Nemania	154	2.90E+07	Cellulose
Control	200	2.90E+06	Cellulose
Trichoderma	200	2.85E+06	Cellulose
Biscogniauxia	200	8.15E+06	Cellulose
Coniochaeta	200	6.10E+06	Cellulose
Chaetomium	200	5.10E+06	Cellulose
Nemania	200	1.15E+07	Cellulose
Control	293	3.50E+06	Cellulose
Trichoderma	293	2.15E+06	Cellulose
Biscogniauxia	293	4.95E+06	Cellulose
Coniochaeta	293	3.65E+06	Cellulose
Chaetomium	293	4.65E+06	Cellulose
Nemania	293	1.43E+07	Cellulose
